# YY1 Binding to Regulatory Elements that Lack Enhancer Activity Promotes Locus Folding and Gene Activation

**DOI:** 10.1101/2023.08.23.554459

**Authors:** Zeqian Gao, Miao Wang, Alastair Smith, Joan Boyes

## Abstract

Enhancers activate their cognate promoters over huge distances but how enhancer/promoter interactions become established is not completely understood. There is strong evidence that cohesin-mediated loop extrusion is involved but this does not appear to be a universal mechanism. Here, we identify an element within the mouse immunoglobulin lambda (Igλ) light chain locus, HSCλ1, that has characteristics of active regulatory elements but lacks intrinsic enhancer or promoter activity. Remarkably, knock-out of the YY1 binding site from HSCλ1 reduces Igλ transcription significantly and disrupts enhancer/promoter interactions, even though these elements are >10 kb from HSCλ1. Genome-wide analyses of mouse embryonic stem cells identified 3503 similar YY1-bound, putative genome organizing elements that lie within CTCF/cohesin loop boundaries but that lack intrinsic enhancer activity. We suggest that such elements play a fundamental role in locus folding and in facilitating enhancer/promoter interactions.

**Highlights:** How long-range enhancer-promoter interactions are established is not fully understood An element in the lambda light chain locus, HSCλ1, lacks intrinsic enhancer activity Removal of YY1 binding from HSCλ1 disrupts neighbouring enhancer/promoter contacts Genome-wide analyses detect similar elements that lack enhancer or promoter activity We propose these elements aid locus folding and nearby enhancer-promoter interactions
