## Supplementary Table 1 for "YY1 Binding to Regulatory Elements that Lack Enhancer Activity Promotes Locus Folding and Gene Activation"

### Sheet: ChIP primers
Oligonucleotide	Sequence 5'-3'	Tm
Intgene III_F	CAAGGAAAGGCCAACCAATA	53 °C
Intgene III_R	TAACCCTTTCCCCAGCTCTT	53 °C
HSCλ1_ChIP_F	GCCAGGTGTTCAGGAAGTC	58 °C
HSCλ1_ChIP_R	GCTGCCATATCCCTTGTGAG	58 °C

### Sheet: Primers for qPCR
Oligonucleotide	Sequence 5'-3'	Tm
HRPT_F	GGGGGCTATAAGTTCTTTGC	57 °C
HRPT_R	TCCAACACTTCGAGAGGTCC	57 °C
Vλ1GT_F	GTGAATTATGGCCTGGATTTCACT	58 °C
Vλ1GT_R	GAGCGACAAGTGAGTGTGAC	58 °C
HSCλ1_YY1BS_F	TGGGTCGACGATAGGCATGGAGATAGGGAGTG	58 °C
HSCλ1_YY1BS_R	TGGGTCGACGATAGGCATGGAGATAGGGAGTG	58 °C

### Sheet: Primers used for cloning
Oligonucleotide	Sequence 5'- 3'
YY1HSCλ1_sgRNA_F	CACCGATTCTTGCTCACAAGGGATA
YY1HSCλ1_sgRNA_R	AAACTATCCCTTGTGAGCAAGAATC
Vλ1p_F	CAGTGCTAGCTCTGCTTTGTTGCTTGAAACTGC
Vλ1p_R	CTATAAGCTTCAATATTGGICAGCAGCAGG
HSE-1_F	GTTAGGATCCAGGGTTGATTGTGGAGGTAGG
HSE-1_R	TTTTGTCGACCAAACGCACACACACGAAAC
HSCλ1_F	CTTGTCGACTGATGTTTGGATTATTGTGGCCAGAATC
HSCλ1_R	TGGGTCGACGATAGGCATGGAGATAGGGAGTG
RACE-dT-adaptor- L	CCGGACTCGAGTCGACATCGATTTTTTTTTTTTTTTTT
Vλ1-GSP4-2-Hind III	CGGGAAAGCTTCCCTGCAAACAGATGAGAAATCCAGT

### Sheet: 3C data
	Vλ1	Jλ3	Jλ1	HSCλ1	HSE-1
PIPER-15 0 hpi 1	0.1413	0.1398	0.2151	0.1702	0.1259
PIPER-150 hpi 2	0.1462	0.2193	0.1202	0.132	0.0861
PIPER-150 hpi 3	0.1703	0.2704	0.2207	0.2012	0.1102
PIPER-1512 hpi 1	0.4657	0.4505	0.7301	0.4963	0.3055
PIPER-1512 hpi 2	0.3962	0.3295	0.5598	0.4519	0.3867
PIPER-1512 hpi 3	0.3713	0.5702	0.719	0.4739	0.3461
HSCλ1KO 0 hpi 1	0.0772	0.1014	0.0914	0.2032	0.1085
HSCλ1KO 0 hpi 2	0.0231	0.1194	0.1827	0.1912	0.0591
HSCλ1KO 0 hpi 3	0.0482	0.1342	0.1352	0.2043	0.0928
HSCλ1KO 12 hpi 1	0.2272	0.2558	0.2215	0.1775	0.1528
HSCλ1KO 12 hpi 2	0.3125	0.4553	0.4228	0.2403	0.4294
HSCλ1KO 12 hpi 3	0.3221	0.3821	0.1262	0.1804	0.3241

### Sheet: NGS datasets
Data	Accession No.
STARR-seq	GSM4261633; GSM4261634
ATAC-seq	GSM2429316
YY1 ChIP-seq	GSM3615267; GSM3615268
CTCF ChIP-seq	GSM3615255; GSM3615256
Smc1 ChIP-seq	GSM3615261; GSM3615262
Med4 ChIP-seq	GSM5399188
Nanog ChIP-seq	GSM288345
H3K27ac ChIP-seq	GSM2429216
H3K4me3 ChIP-seq	GSM3399477
RNAPII ChIP-seq	GSM699166
